# WNT7B drives a program for pancreatic cancer subtype switching and progression

**DOI:** 10.1101/2024.12.18.628910

**Authors:** J. Sprangers, J.M. Bugter, D. Xanthakis, M. Boekhout, R.N.U. Kok, L.A.A. Brosens, F. Dijk, M.J. Rodríguez Colman, J.Y. van der Vaart, M.M. Maurice

**Affiliations:** Oncode Institute, The Netherlands; Center for Molecular Medicine, UMC Utrecht, Utrecht, The Netherlands; Department of Pathology, University Medical Center Utrecht, Utrecht University, 3584 CX Utrecht, the Netherlands; Department of Gynaecologic Oncology, Amsterdam University Medical Centres, Amsterdam, The Netherlands; Department of Pathology, Amsterdam University Medical Centres, Amsterdam, The Netherlands

## Abstract

Hyperactivation of WNT signaling is a well-established hallmark of cancer. Various epithelial cancers express high levels of WNT7B and WNT10A that are not commonly expressed during tissue homeostasis, but rather associate with tissue development and regeneration. Although increased WNT7B/10A expression correlates with aggressive disease and lower patient survival rates, the mechanism by which these WNTs influence cancer progression remains unknown. Here, we use patient-derived organoids to show that tumor-intrinsic expression of WNT7B/10A drives survival and growth of advanced pancreatic ductal adenocarcinoma (PDAC). Bulk and single-cell profiling reveal that WNT7B drives proliferation and promotes expression of a poor prognosis basal-like state by preventing expression of a more differentiated, classical PDAC signature. By generating WNT7B reporter organoids, we show that heterogeneously distributed WNT-high PDAC cells are shifted towards a more basal-like phenotype and stably co-exist with WNT-low/negative lineages. Furthermore, hybrid co-cultures of WNT7B-proficient and -knockout PDAC organoids demonstrate that WNT-sending cells drive survival and proliferation of neighboring WNT-negative cells within the cancer epithelium via short range, cell contact-dependent signaling. In summary, our work uncovers a prominent role of WNT7B/10A in driving PDAC subtype heterogeneity and argues that WNT inhibition may be applied to force a ‘class switch’ to a more differentiated, less aggressive cancer subtype that correlates with improved therapeutical response.
