## Supplementary material for "WNT7B drives a program for pancreatic cancer subtype switching and progression": Table S2

### Sheet: P28
TABLE 2 - GSEA OUTPUT Celltype signature collection (c8) - P28 - LGK-enriched
NAME			SIZE	ES	NES	NOM p-val	FDR q-val	FWER p-val	RANK AT MAX	LEADING EDGE
BUSSLINGER_GASTRIC_MATURE_PIT_CELLS			222	0.760785	2.42232	0	0	0	3704	tags=63%, list=10%, signal=69%
BUSSLINGER_GASTRIC_IMMATURE_PIT_CELLS			164	0.768053	2.35068	0	0	0	3283	tags=59%, list=9%, signal=64%
DESCARTES_FETAL_EYE_CORNEAL_AND_CONJUNCTIVAL_EPITHELIAL_CELLS			243	0.698831	2.22835	0	0	0	4483	tags=56%, list=12%, signal=63%
DESCARTES_FETAL_LUNG_SQUAMOUS_EPITHELIAL_CELLS			206	0.697488	2.22101	0	0	0	3426	tags=44%, list=9%, signal=48%
DESCARTES_FETAL_KIDNEY_URETERIC_BUD_CELLS			300	0.649801	2.13138	0	0	0	3927	tags=50%, list=10%, signal=55%
GAO_ESOPHAGUS_25W_C2_KRT6BPOS_SECRETORY_PROGENITOR_CELLS			77	0.763321	2.11987	0	0	0	3396	tags=49%, list=9%, signal=54%
AIZARANI_LIVER_C24_EPCAM_POS_BILE_DUCT_CELLS_3			184	0.680091	2.11422	0	0	0	4455	tags=58%, list=12%, signal=65%
GAO_LARGE_INTESTINE_24W_C10_ENTEROCYTE			56	0.780168	2.08215	0	0	0	3529	tags=57%, list=9%, signal=63%
BUSSLINGER_DUODENAL_MATURE_ENTEROCYTES			259	0.636621	2.06693	0	0	0	3714	tags=47%, list=10%, signal=52%
GAO_LARGE_INTESTINE_24W_C8_GOBLET_CELL			41	0.801708	2.01769	0	0	0	3273	tags=63%, list=9%, signal=69%
TRAVAGLINI_LUNG_GOBLET_CELL			148	0.653046	1.99754	0	0	0	3417	tags=45%, list=9%, signal=50%
BUSSLINGER_GASTRIC_ISTHMUS_CELLS			455	0.584444	1.97449	0	0	0	4484	tags=41%, list=12%, signal=46%
DESCARTES_FETAL_INTESTINE_INTESTINAL_EPITHELIAL_CELLS			276	0.599605	1.95496	0	0	0	2967	tags=37%, list=8%, signal=40%
DESCARTES_FETAL_STOMACH_MUC13_DMBT1_POSITIVE_CELLS			97	0.670677	1.93169	0	8.06962e-05	0.001	3145	tags=51%, list=8%, signal=55%
DURANTE_ADULT_OLFACTORY_NEUROEPITHELIUM_SUSTENTACULAR_CELLS			47	0.744713	1.92543	0	7.53165e-05	0.001	2715	tags=51%, list=7%, signal=55%
BUSSLINGER_DUODENAL_LATE_IMMATURE_ENTEROCYTES			175	0.61788	1.91705	0	7.06092e-05	0.001	4501	tags=41%, list=12%, signal=46%
BUSSLINGER_GASTRIC_METALLOTHIONEIN_CELLS			99	0.66013	1.91351	0	6.64557e-05	0.001	3021	tags=42%, list=8%, signal=46%
BUSSLINGER_ESOPHAGEAL_LATE_SUPRABASAL_CELLS			140	0.628339	1.90219	0	0.000123416	0.002	3874	tags=43%, list=10%, signal=48%
LAKE_ADULT_KIDNEY_C17_COLLECTING_SYSTEM_PCS_STRESSED_DISSOC_SUBSET			240	0.56895	1.81346	0	0.00135441	0.023	7096	tags=55%, list=19%, signal=67%
DESCARTES_MAIN_FETAL_CHROMAFFIN_CELLS			24	0.788303	1.79449	0	0.00167969	0.029	5897	tags=38%, list=15%, signal=44%
TRAVAGLINI_LUNG_MUCOUS_CELL			124	0.596685	1.7855	0	0.00191526	0.035	4546	tags=40%, list=12%, signal=46%
GAO_SMALL_INTESTINE_24W_C4_ENTEROCYTE_PROGENITOR_SUBTYPE_2			97	0.606111	1.74282	0	0.00433405	0.082	3000	tags=41%, list=8%, signal=45%
MURARO_PANCREAS_DUCTAL_CELL			1271	0.490151	1.74247	0	0.00419505	0.083	4413	tags=37%, list=12%, signal=40%
TRAVAGLINI_LUNG_DIFFERENTIATING_BASAL_CELL			156	0.557484	1.71	0	0.00693954	0.139	2839	tags=35%, list=7%, signal=37%
DESCARTES_FETAL_PANCREAS_DUCTAL_CELLS			128	0.578154	1.69744	0	0.00843185	0.175	3745	tags=41%, list=10%, signal=46%
DESCARTES_FETAL_HEART_EPICARDIAL_FAT_CELLS			110	0.56873	1.69453	0	0.00866552	0.184	4367	tags=35%, list=11%, signal=39%
CUI_DEVELOPING_HEART_C6_EPICARDIAL_CELL			194	0.53765	1.69104	0	0.00888258	0.192	3681	tags=34%, list=10%, signal=37%
DESCARTES_MAIN_FETAL_SQUAMOUS_EPITHELIAL_CELLS			129	0.55868	1.68941	0	0.00896356	0.202	5890	tags=43%, list=15%, signal=51%
DESCARTES_MAIN_FETAL_GOBLET_CELLS			52	0.639316	1.67676	0.00204918	0.0105656	0.239	3883	tags=40%, list=10%, signal=45%
DESCARTES_MAIN_FETAL_MUC13_DMBT1_POSITIVE_CELLS			109	0.573666	1.66941	0	0.0113931	0.266	3989	tags=37%, list=10%, signal=41%
DESCARTES_FETAL_PLACENTA_PAEP_MECOM_POSITIVE_CELLS			169	0.539783	1.66863	0	0.0111323	0.268	5176	tags=38%, list=14%, signal=44%
GAO_LARGE_INTESTINE_24W_C7_GOBLET_PROGENITOR			18	0.810473	1.65813	0	0.0124575	0.303	4403	tags=67%, list=12%, signal=75%
AIZARANI_LIVER_C4_EPCAM_POS_BILE_DUCT_CELLS_1			190	0.522675	1.64057	0	0.0142285	0.342	4411	tags=40%, list=12%, signal=45%
DURANTE_ADULT_OLFACTORY_NEUROEPITHELIUM_OLFACTORY_MICROVILLAR_CELLS			53	0.610942	1.62652	0	0.0162392	0.392	7068	tags=51%, list=19%, signal=62%
DESCARTES_FETAL_PANCREAS_MESOTHELIAL_CELLS			79	0.570506	1.62243	0	0.0165113	0.406	4460	tags=34%, list=12%, signal=39%
AIZARANI_LIVER_C7_EPCAM_POS_BILE_DUCT_CELLS_2			219	0.510768	1.62233	0	0.0160828	0.407	4455	tags=44%, list=12%, signal=49%
BUSSLINGER_DUODENAL_EARLY_IMMATURE_ENTEROCYTES			112	0.554286	1.62005	0	0.0160375	0.415	2921	tags=26%, list=8%, signal=28%
DESCARTES_MAIN_FETAL_URETERIC_BUD_CELLS			42	0.65011	1.61646	0.0019802	0.0163943	0.431	3338	tags=31%, list=9%, signal=34%
MENON_FETAL_KIDNEY_6_COLLECTING_DUCT_CELLS			93	0.564507	1.6155	0	0.0160877	0.434	8428	tags=65%, list=22%, signal=83%
MURARO_PANCREAS_ACINAR_CELL			728	0.463022	1.61215	0	0.0165441	0.447	4455	tags=35%, list=12%, signal=38%
HAY_BONE_MARROW_PLASMA_CELL			130	0.528489	1.58029	0	0.024747	0.602	6892	tags=37%, list=18%, signal=45%
TRAVAGLINI_LUNG_NEUTROPHIL_CELL			366	0.474355	1.57898	0	0.0247123	0.611	7691	tags=43%, list=20%, signal=54%
DESCARTES_MAIN_FETAL_CORNEAL_AND_CONJUNCTIVAL_EPITHELIAL_CELLS			290	0.480048	1.56996	0	0.0273247	0.647	4483	tags=29%, list=12%, signal=33%
GAO_SMALL_INTESTINE_24W_C6_GOBLET_CELLS			44	0.617765	1.55531	0.00808081	0.0312534	0.702	1630	tags=32%, list=4%, signal=33%
AIZARANI_LIVER_C11_HEPATOCYTES_1			297	0.471271	1.53433	0	0.0390546	0.799	6073	tags=36%, list=16%, signal=42%
AIZARANI_LIVER_C8_RESIDENT_B_CELLS_1			35	0.629957	1.52646	0.0120482	0.0417992	0.824	6810	tags=54%, list=18%, signal=66%

### Sheet: P40
TABLE 2 - GSEA OUTPUT Celltype signature collection (c8) - P40 - LGK-enriched
GENESET		SIZE	ES	NES	NOM p-val	FDR q-val	FWER p-val	RANK AT MAX	LEADING EDGE
BUSSLINGER_GASTRIC_MATURE_PIT_CELLS		222	0.785425	2.6262	0	0	0	3294	tags=68%, list=9%, signal=74%
BUSSLINGER_GASTRIC_IMMATURE_PIT_CELLS		164	0.784476	2.54393	0	0	0	3273	tags=65%, list=9%, signal=70%
DESCARTES_FETAL_EYE_CORNEAL_AND_CONJUNCTIVAL_EPITHELIAL_CELLS		243	0.706531	2.38417	0	0	0	4066	tags=59%, list=11%, signal=65%
DESCARTES_FETAL_LUNG_SQUAMOUS_EPITHELIAL_CELLS		206	0.711521	2.3312	0	0	0	4109	tags=53%, list=11%, signal=60%
BUSSLINGER_GASTRIC_ISTHMUS_CELLS		455	0.646843	2.27502	0	0	0	4205	tags=48%, list=11%, signal=54%
GAO_ESOPHAGUS_25W_C2_KRT6BPOS_SECRETORY_PROGENITOR_CELLS		77	0.764285	2.2565	0	0	0	4097	tags=53%, list=11%, signal=60%
GAO_LARGE_INTESTINE_24W_C8_GOBLET_CELL		41	0.83825	2.17447	0	0	0	3133	tags=73%, list=8%, signal=80%
BUSSLINGER_ESOPHAGEAL_LATE_SUPRABASAL_CELLS		140	0.691535	2.16891	0	0	0	4173	tags=52%, list=11%, signal=58%
AIZARANI_LIVER_C24_EPCAM_POS_BILE_DUCT_CELLS_3		184	0.644246	2.0906	0	0	0	3387	tags=55%, list=9%, signal=61%
BUSSLINGER_GASTRIC_METALLOTHIONEIN_CELLS		99	0.685288	2.06968	0	0.000125806	0.001	3273	tags=45%, list=9%, signal=50%
BUSSLINGER_DUODENAL_MATURE_ENTEROCYTES		259	0.603036	2.03941	0	0.00011437	0.001	4205	tags=49%, list=11%, signal=54%
DESCARTES_FETAL_KIDNEY_URETERIC_BUD_CELLS		300	0.589192	2.00044	0	0.000210653	0.002	4203	tags=46%, list=11%, signal=51%
TRAVAGLINI_LUNG_GOBLET_CELL		148	0.628943	1.98295	0	0.000194449	0.002	3378	tags=48%, list=9%, signal=52%
DURANTE_ADULT_OLFACTORY_NEUROEPITHELIUM_SUSTENTACULAR_CELLS		47	0.697644	1.87033	0	0.00111999	0.011	3574	tags=53%, list=9%, signal=59%
GAO_SMALL_INTESTINE_24W_C6_GOBLET_CELLS		44	0.667506	1.76632	0	0.00748668	0.075	3925	tags=43%, list=10%, signal=48%
BUSSLINGER_DUODENAL_LATE_IMMATURE_ENTEROCYTES		175	0.541469	1.74913	0	0.00901774	0.098	7105	tags=51%, list=19%, signal=62%
HAY_BONE_MARROW_CD34_POS_EO_B_MAST		19	0.764643	1.72706	0.00233645	0.0113875	0.127	4890	tags=26%, list=13%, signal=30%
GAO_LARGE_INTESTINE_24W_C10_ENTEROCYTE		56	0.632271	1.72088	0.00273973	0.0115691	0.136	4457	tags=48%, list=12%, signal=55%
DESCARTES_MAIN_FETAL_SQUAMOUS_EPITHELIAL_CELLS		129	0.545918	1.7077	0	0.0131717	0.162	5011	tags=41%, list=13%, signal=47%
MURARO_PANCREAS_ACINAR_CELL		728	0.465277	1.68898	0	0.0169299	0.215	4203	tags=35%, list=11%, signal=39%
LAKE_ADULT_KIDNEY_C17_COLLECTING_SYSTEM_PCS_STRESSED_DISSOC_SUBSET		240	0.507582	1.68505	0	0.0171225	0.227	6212	tags=53%, list=16%, signal=63%
DESCARTES_MAIN_FETAL_CORNEAL_AND_CONJUNCTIVAL_EPITHELIAL_CELLS		290	0.49154	1.67009	0	0.0190865	0.259	4066	tags=33%, list=11%, signal=37%
DESCARTES_MAIN_FETAL_GOBLET_CELLS		52	0.607677	1.65765	0	0.0212368	0.291	2798	tags=42%, list=7%, signal=46%
BUSSLINGER_DUODENAL_GOBLET_CELLS		15	0.810656	1.65674	0.0107991	0.0204138	0.292	2594	tags=67%, list=7%, signal=71%
TRAVAGLINI_LUNG_MUCOUS_CELL		124	0.528061	1.64853	0	0.0208514	0.304	3378	tags=35%, list=9%, signal=38%
DESCARTES_FETAL_STOMACH_SQUAMOUS_EPITHELIAL_CELLS		67	0.575694	1.62773	0	0.0254219	0.374	4192	tags=39%, list=11%, signal=44%
HAY_BONE_MARROW_PLASMA_CELL		130	0.520712	1.62247	0	0.0261594	0.392	3624	tags=33%, list=9%, signal=36%
AIZARANI_LIVER_C8_RESIDENT_B_CELLS_1		35	0.624715	1.58955	0.0101523	0.0353289	0.495	3439	tags=54%, list=9%, signal=60%
DESCARTES_FETAL_INTESTINE_INTESTINAL_EPITHELIAL_CELLS		276	0.465658	1.58444	0	0.0356831	0.512	3273	tags=29%, list=9%, signal=32%
MENON_FETAL_KIDNEY_4_PODOCYTES		205	0.478314	1.57582	0	0.0376559	0.545	7314	tags=51%, list=19%, signal=63%
DESCARTES_MAIN_FETAL_URETERIC_BUD_CELLS		42	0.593499	1.57425	0.00524934	0.0368476	0.551	1393	tags=24%, list=4%, signal=25%
AIZARANI_LIVER_C39_EPCAM_POS_BILE_DUCT_CELLS_4		184	0.479322	1.56137	0	0.0413736	0.594	3227	tags=41%, list=8%, signal=45%
DESCARTES_FETAL_SPLEEN_MESOTHELIAL_CELLS		195	0.477264	1.55212	0	0.0435231	0.624	4282	tags=35%, list=11%, signal=39%
FAN_OVARY_CL13_MONOCYTE_MACROPHAGE		456	0.432443	1.53967	0	0.0475908	0.667	6591	tags=41%, list=17%, signal=49%
CUI_DEVELOPING_HEART_C6_EPICARDIAL_CELL		194	0.469614	1.53557	0	0.0479453	0.68	5504	tags=43%, list=14%, signal=50%
MENON_FETAL_KIDNEY_6_COLLECTING_DUCT_CELLS		93	0.497977	1.52864	0	0.049464	0.699	3673	tags=38%, list=10%, signal=42%

### Sheet: P47
TABLE 2 - GSEA OUTPUT Celltype signature collection (c8) - P47 - LGK-enriched
NAME	SIZE	ES	NES	NOM p-val	FDR q-val	FWER p-val	RANK AT MAX	LEADING EDGE
BUSSLINGER_GASTRIC_MATURE_PIT_CELLS	222	0.790924	2.47519	0	0	0	3348	tags=69%, list=8%, signal=75%
HE_LIM_SUN_FETAL_LUNG_C1_SQUAMOUS_CELL	266	0.76144	2.42488	0	0	0	3712	tags=61%, list=9%, signal=67%
DESCARTES_FETAL_EYE_CORNEAL_AND_CONJUNCTIVAL_EPITHELIAL_CELLS	244	0.725257	2.28351	0	0	0	3626	tags=56%, list=9%, signal=61%
BUSSLINGER_GASTRIC_IMMATURE_PIT_CELLS	164	0.763179	2.27611	0	0	0	3348	tags=62%, list=8%, signal=68%
DESCARTES_FETAL_LUNG_SQUAMOUS_EPITHELIAL_CELLS	207	0.729449	2.26936	0	0	0	2870	tags=45%, list=7%, signal=48%
GAO_ESOPHAGUS_25W_C2_KRT6BPOS_SECRETORY_PROGENITOR_CELLS	77	0.792228	2.21833	0	0	0	2763	tags=53%, list=7%, signal=57%
BUSSLINGER_DUODENAL_MATURE_ENTEROCYTES	259	0.665582	2.12222	0	0	0	3613	tags=46%, list=9%, signal=51%
GAO_LARGE_INTESTINE_24W_C8_GOBLET_CELL	41	0.856754	2.12041	0	0	0	3581	tags=71%, list=9%, signal=78%
GAUTAM_EYE_CORNEA_CONJUNCTIVAL_CELLS	107	0.73108	2.09819	0	0	0	3643	tags=55%, list=9%, signal=61%
AIZARANI_LIVER_C24_EPCAM_POS_BILE_DUCT_CELLS_3	184	0.685152	2.09595	0	0	0	3393	tags=59%, list=9%, signal=64%
BUSSLINGER_GASTRIC_ISTHMUS_CELLS	455	0.618401	2.04585	0	0	0	4599	tags=46%, list=12%, signal=52%
BUSSLINGER_ESOPHAGEAL_LATE_SUPRABASAL_CELLS	139	0.674907	1.99949	0	0	0	6335	tags=63%, list=16%, signal=74%
BUSSLINGER_GASTRIC_METALLOTHIONEIN_CELLS	99	0.696922	1.98431	0	0	0	3296	tags=48%, list=8%, signal=53%
DESCARTES_FETAL_KIDNEY_URETERIC_BUD_CELLS	301	0.608351	1.9597	0	9.50656e-05	0.001	3549	tags=42%, list=9%, signal=46%
FAN_EMBRYONIC_CTX_BIG_GROUPS_BRAIN_IMMUNE	148	0.650802	1.95068	0	8.87279e-05	0.001	7370	tags=65%, list=19%, signal=79%
HE_LIM_SUN_FETAL_LUNG_C1_PROXIMAL_SECRETORY_2_CELL	299	0.610141	1.94426	0	8.31824e-05	0.001	3712	tags=44%, list=9%, signal=49%
HE_LIM_SUN_FETAL_LUNG_C0_LATE_MESOTHELIAL_CELL	700	0.569529	1.94152	0	7.82893e-05	0.001	4044	tags=38%, list=10%, signal=41%
TRAVAGLINI_LUNG_GOBLET_CELL	148	0.643086	1.91271	0	0.000149151	0.002	4784	tags=51%, list=12%, signal=58%
DESCARTES_FETAL_SPLEEN_MESOTHELIAL_CELLS	194	0.61686	1.90715	0	0.000141301	0.002	3026	tags=40%, list=8%, signal=43%
HE_LIM_SUN_FETAL_LUNG_C2_CXCL9_POS_MACROPHAGE_CELL	126	0.6534	1.89876	0	0.000206168	0.003	4086	tags=46%, list=10%, signal=51%
HAY_BONE_MARROW_MONOCYTE	226	0.60206	1.88545	0	0.000196351	0.003	7038	tags=54%, list=18%, signal=65%
HE_LIM_SUN_FETAL_LUNG_C1_PROXIMAL_SECRETORY_3_CELL	226	0.598693	1.8706	0	0.000245671	0.004	3712	tags=42%, list=9%, signal=47%
MURARO_PANCREAS_DUCTAL_CELL	1270	0.533083	1.86524	0	0.000350866	0.006	6782	tags=51%, list=17%, signal=60%
BUSSLINGER_DUODENAL_LATE_IMMATURE_ENTEROCYTES	175	0.608066	1.85289	0	0.000616092	0.011	6691	tags=51%, list=17%, signal=61%
CUI_DEVELOPING_HEART_C6_EPICARDIAL_CELL	194	0.595072	1.82844	0	0.00119222	0.022	3626	tags=39%, list=9%, signal=43%
DESCARTES_MAIN_FETAL_GOBLET_CELLS	53	0.699198	1.82011	0	0.00125141	0.024	1298	tags=36%, list=3%, signal=37%
DURANTE_ADULT_OLFACTORY_NEUROEPITHELIUM_SUSTENTACULAR_CELLS	47	0.717251	1.81668	0	0.00120506	0.024	1338	tags=40%, list=3%, signal=42%
RUBENSTEIN_SKELETAL_MUSCLE_ENDOTHELIAL_CELLS	137	0.612285	1.80534	0	0.00151424	0.031	7466	tags=57%, list=19%, signal=70%
GAO_LARGE_INTESTINE_24W_C10_ENTEROCYTE	56	0.678985	1.79811	0	0.00169276	0.036	4607	tags=54%, list=12%, signal=61%
TRAVAGLINI_LUNG_ALVEOLAR_EPITHELIAL_TYPE_1_CELL	391	0.550053	1.79219	0	0.00177446	0.039	4016	tags=44%, list=10%, signal=48%
FAN_OVARY_CL13_MONOCYTE_MACROPHAGE	455	0.539086	1.78659	0	0.00176399	0.04	8095	tags=55%, list=20%, signal=69%
DESCARTES_FETAL_LUNG_MESOTHELIAL_CELLS	105	0.621342	1.78129	0	0.00191919	0.045	4171	tags=33%, list=10%, signal=37%
TRAVAGLINI_LUNG_OLR1_CLASSICAL_MONOCYTE_CELL	718	0.520091	1.77586	0	0.00211364	0.051	8095	tags=53%, list=20%, signal=65%
HE_LIM_SUN_FETAL_LUNG_C1_PROXIMAL_SECRETORY_1_CELL	108	0.617257	1.76078	0	0.00253026	0.063	3989	tags=45%, list=10%, signal=50%
TRAVAGLINI_LUNG_ADVENTITIAL_FIBROBLAST_CELL	296	0.543915	1.75556	0	0.00261123	0.067	4803	tags=39%, list=12%, signal=43%
HU_FETAL_RETINA_MICROGLIA	376	0.537916	1.75216	0	0.00261647	0.069	7130	tags=51%, list=18%, signal=61%
CUI_DEVELOPING_HEART_C4_ENDOTHELIAL_CELL	146	0.582845	1.74391	0	0.00299458	0.08	2989	tags=33%, list=8%, signal=35%
MENON_FETAL_KIDNEY_10_IMMUNE_CELLS	83	0.625073	1.74091	0	0.00305039	0.084	6584	tags=52%, list=17%, signal=62%
RUBENSTEIN_SKELETAL_MUSCLE_FAP_CELLS	178	0.561012	1.73514	0	0.00342705	0.096	7037	tags=56%, list=18%, signal=67%
CUI_DEVELOPING_HEART_C7_MAST_CELL	155	0.573898	1.7286	0	0.00382183	0.109	7056	tags=45%, list=18%, signal=54%
TRAVAGLINI_LUNG_DIFFERENTIATING_BASAL_CELL	156	0.569567	1.71791	0	0.00455368	0.131	3715	tags=39%, list=9%, signal=43%
FAN_EMBRYONIC_CTX_BRAIN_MYELOID	139	0.571987	1.71247	0	0.00477515	0.139	6650	tags=50%, list=17%, signal=59%
FAN_OVARY_CL7_ANGEIOGENIC_ENDOTHELIAL_CELL	250	0.546234	1.71232	0	0.0046641	0.139	7497	tags=52%, list=19%, signal=64%
LAKE_ADULT_KIDNEY_C17_COLLECTING_SYSTEM_PCS_STRESSED_DISSOC_SUBSET	240	0.545762	1.70825	0	0.00492586	0.151	6194	tags=49%, list=16%, signal=57%
MANNO_MIDBRAIN_NEUROTYPES_HPERIC	791	0.498075	1.70664	0	0.00487794	0.153	6698	tags=44%, list=17%, signal=52%
HE_LIM_SUN_FETAL_LUNG_C1_PROXIMAL_SECRETORY_PROGENITORS_CELL	135	0.577103	1.70459	0	0.00486013	0.156	3712	tags=43%, list=9%, signal=47%
MURARO_PANCREAS_ACINAR_CELL	727	0.49755	1.69898	0	0.00513338	0.166	7627	tags=48%, list=19%, signal=58%
TRAVAGLINI_LUNG_NEUTROPHIL_CELL	364	0.523107	1.69616	0	0.00516652	0.171	8821	tags=53%, list=22%, signal=68%
TRAVAGLINI_LUNG_NONCLASSICAL_MONOCYTE_CELL	180	0.551928	1.69381	0	0.00525765	0.178	6179	tags=47%, list=16%, signal=55%
TRAVAGLINI_LUNG_EREG_DENDRITIC_CELL	574	0.502589	1.69079	0	0.00561552	0.193	7075	tags=45%, list=18%, signal=54%
BUSSLINGER_DUODENAL_GOBLET_CELLS	15	0.844043	1.68965	0.00761905	0.0055568	0.195	1621	tags=53%, list=4%, signal=56%
HE_LIM_SUN_FETAL_LUNG_C0_MID_MESOTHELIAL_CELL	949	0.487311	1.68951	0	0.00550266	0.196	3753	tags=31%, list=9%, signal=33%
HU_FETAL_RETINA_FIBROBLAST	384	0.51679	1.68645	0	0.00571002	0.205	7512	tags=52%, list=19%, signal=63%
DESCARTES_MAIN_FETAL_SQUAMOUS_EPITHELIAL_CELLS	130	0.57389	1.68428	0	0.00580522	0.21	3583	tags=33%, list=9%, signal=36%
CUI_DEVELOPING_HEART_C8_MACROPHAGE	273	0.529406	1.67962	0	0.00619274	0.226	6931	tags=48%, list=17%, signal=58%
MANNO_MIDBRAIN_NEUROTYPES_HMGL	572	0.500695	1.67943	0	0.00613087	0.228	7293	tags=48%, list=18%, signal=58%
FAN_EMBRYONIC_CTX_BIG_GROUPS_MICROGLIA	367	0.512086	1.67801	0	0.00619125	0.233	7121	tags=45%, list=18%, signal=54%
DESCARTES_FETAL_PANCREAS_STROMAL_CELLS	27	0.728281	1.66762	0.00389864	0.00716346	0.263	4195	tags=33%, list=11%, signal=37%
GAO_LARGE_INTESTINE_24W_C7_GOBLET_PROGENITOR	18	0.790021	1.66093	0.00198807	0.00803089	0.292	6099	tags=72%, list=15%, signal=85%
RUBENSTEIN_SKELETAL_MUSCLE_NK_CELLS	224	0.531375	1.66066	0	0.00796709	0.294	8691	tags=55%, list=22%, signal=70%
BUSSLINGER_ESOPHAGEAL_DENDRITIC_CELLS	213	0.533425	1.65911	0	0.00799233	0.299	7032	tags=46%, list=18%, signal=56%
AIZARANI_LIVER_C29_MVECS_2	311	0.518662	1.65614	0	0.00819258	0.308	3196	tags=34%, list=8%, signal=36%
DESCARTES_FETAL_INTESTINE_INTESTINAL_EPITHELIAL_CELLS	278	0.522336	1.65297	0	0.00857972	0.331	4612	tags=38%, list=12%, signal=43%
AIZARANI_LIVER_C39_EPCAM_POS_BILE_DUCT_CELLS_4	183	0.535377	1.6512	0	0.00874412	0.341	4066	tags=48%, list=10%, signal=53%
MENON_FETAL_KIDNEY_9_ENDOTHELIAL_CELLS	101	0.578967	1.64869	0	0.0088783	0.347	8197	tags=66%, list=21%, signal=83%
HAY_BONE_MARROW_IMMATURE_NEUTROPHIL	194	0.534537	1.64705	0	0.008786	0.349	8043	tags=55%, list=20%, signal=69%
AIZARANI_LIVER_C32_MVECS_3	125	0.565148	1.64439	0	0.00906688	0.36	7497	tags=55%, list=19%, signal=68%
TRAVAGLINI_LUNG_MUCOUS_CELL	123	0.561143	1.64414	0	0.00895302	0.361	4585	tags=39%, list=12%, signal=44%
HAY_BONE_MARROW_NEUTROPHIL	448	0.496755	1.64353	0	0.00884228	0.361	9097	tags=53%, list=23%, signal=68%
DESCARTES_FETAL_CEREBELLUM_MICROGLIA	652	0.486059	1.63868	0	0.00932102	0.377	7217	tags=38%, list=18%, signal=46%
MENON_FETAL_KIDNEY_6_COLLECTING_DUCT_CELLS	93	0.575897	1.63867	0.00202429	0.00918974	0.377	6435	tags=55%, list=16%, signal=65%
FAN_OVARY_CL14_MATURE_SMOOTH_MUSCLE_CELL	306	0.510914	1.63775	0	0.009139	0.379	9179	tags=57%, list=23%, signal=73%
DESCARTES_FETAL_STOMACH_MUC13_DMBT1_POSITIVE_CELLS	97	0.579661	1.63741	0	0.00903282	0.38	4040	tags=41%, list=10%, signal=46%
DESCARTES_FETAL_INTESTINE_MESOTHELIAL_CELLS	88	0.574987	1.63605	0	0.00907859	0.385	4451	tags=32%, list=11%, signal=36%
TRAVAGLINI_LUNG_PLATELET_MEGAKARYOCYTE_CELL	600	0.481766	1.63304	0	0.00926589	0.394	6305	tags=38%, list=16%, signal=45%
AIZARANI_LIVER_C13_LSECS_2	279	0.511346	1.62729	0	0.0100113	0.415	7457	tags=45%, list=19%, signal=55%
HE_LIM_SUN_FETAL_LUNG_C7_LATE_SCHWANN_CELL	97	0.568576	1.62361	0	0.0102725	0.426	3004	tags=30%, list=8%, signal=32%
MANNO_MIDBRAIN_NEUROTYPES_HENDO	885	0.470775	1.61763	0	0.0110045	0.45	6875	tags=45%, list=17%, signal=54%
HE_LIM_SUN_FETAL_LUNG_C2_MYELOCYTE_LIKE_CELL	18	0.800189	1.61712	0.0059761	0.0109198	0.453	1089	tags=22%, list=3%, signal=23%
FAN_OVARY_CL16_LYMPHATIC_ENDOTHELIAL_CELL	231	0.511066	1.61173	0	0.0116414	0.477	9179	tags=60%, list=23%, signal=78%
TRAVAGLINI_LUNG_TREM2_DENDRITIC_CELL	568	0.478581	1.61034	0	0.0118196	0.485	7179	tags=42%, list=18%, signal=50%
HAY_BONE_MARROW_CD34_POS_EO_B_MAST	19	0.7711	1.6103	0.0154143	0.0116934	0.486	3742	tags=21%, list=9%, signal=23%
DESCARTES_FETAL_PANCREAS_MESOTHELIAL_CELLS	80	0.58183	1.60668	0.00198807	0.0121477	0.504	1477	tags=24%, list=4%, signal=25%
HE_LIM_SUN_FETAL_LUNG_C1_SMG_CELL	770	0.467258	1.60636	0	0.0120678	0.505	4806	tags=35%, list=12%, signal=40%
DESCARTES_MAIN_FETAL_CORNEAL_AND_CONJUNCTIVAL_EPITHELIAL_CELLS	292	0.50478	1.60457	0	0.0121987	0.517	4060	tags=29%, list=10%, signal=32%
ZHONG_PFC_MAJOR_TYPES_MICROGLIA	433	0.485191	1.60422	0	0.0120883	0.517	7130	tags=44%, list=18%, signal=53%
HE_LIM_SUN_FETAL_LUNG_C0_PERICYTE	195	0.512373	1.60152	0	0.0124168	0.532	6207	tags=43%, list=16%, signal=51%
AIZARANI_LIVER_C7_EPCAM_POS_BILE_DUCT_CELLS_2	219	0.511929	1.60048	0	0.0123698	0.534	3668	tags=42%, list=9%, signal=46%
DURANTE_ADULT_OLFACTORY_NEUROEPITHELIUM_NK_CELLS	81	0.581754	1.59837	0.00375235	0.0124599	0.54	4540	tags=38%, list=11%, signal=43%
DESCARTES_MAIN_FETAL_NEUROENDOCRINE_CELLS	45	0.630676	1.59835	0	0.0123214	0.54	5470	tags=31%, list=14%, signal=36%
DESCARTES_MAIN_FETAL_INTESTINAL_EPITHELIAL_CELLS	90	0.565105	1.59812	0	0.0122453	0.543	3688	tags=29%, list=9%, signal=32%
HE_LIM_SUN_FETAL_LUNG_C7_MID_SCHWANN_CELL	268	0.502595	1.59733	0	0.0122142	0.546	5049	tags=37%, list=13%, signal=42%
HE_LIM_SUN_FETAL_LUNG_C6_MUC16_POS_CILIATED_CELL	62	0.604509	1.59405	0.00788955	0.012567	0.562	3068	tags=40%, list=8%, signal=44%
GAO_LARGE_INTESTINE_ADULT_CF_GOBLET_CELL_SUBTYPE_1	23	0.719965	1.59266	0.00584795	0.0126378	0.569	2316	tags=39%, list=6%, signal=42%
AIZARANI_LIVER_C4_EPCAM_POS_BILE_DUCT_CELLS_1	190	0.516122	1.589	0	0.0131648	0.587	4068	tags=39%, list=10%, signal=43%
GAO_SMALL_INTESTINE_24W_C4_ENTEROCYTE_PROGENITOR_SUBTYPE_2	97	0.558976	1.58534	0.00195695	0.0137361	0.611	7432	tags=52%, list=19%, signal=63%
DESCARTES_FETAL_STOMACH_SQUAMOUS_EPITHELIAL_CELLS	67	0.585006	1.58396	0	0.0139043	0.62	1951	tags=27%, list=5%, signal=28%
LAKE_ADULT_KIDNEY_C26_MESANGIAL_CELLS	177	0.517294	1.58265	0	0.0139455	0.626	8092	tags=53%, list=20%, signal=66%
TRAVAGLINI_LUNG_MACROPHAGE_CELL	200	0.509449	1.58081	0	0.0141513	0.636	7293	tags=47%, list=18%, signal=57%
HE_LIM_SUN_FETAL_LUNG_C1_PROXIMAL_BASAL_CELL	193	0.514896	1.57991	0	0.0141355	0.64	4548	tags=36%, list=11%, signal=41%
CUI_DEVELOPING_HEART_VASCULAR_ENDOTHELIAL_CELL	193	0.511907	1.57979	0	0.0139956	0.64	4780	tags=40%, list=12%, signal=46%
DESCARTES_FETAL_PLACENTA_EXTRAVILLOUS_TROPHOBLASTS	70	0.587296	1.57615	0.00385356	0.014356	0.653	5882	tags=44%, list=15%, signal=52%
DESCARTES_MAIN_FETAL_MUC13_DMBT1_POSITIVE_CELLS	110	0.543226	1.57407	0	0.0145993	0.661	4561	tags=30%, list=11%, signal=34%
AIZARANI_LIVER_C9_LSECS_1	299	0.490837	1.57073	0	0.0150734	0.678	7491	tags=46%, list=19%, signal=57%
FAN_OVARY_CL9_PUTATIVE_APOPTOTIC_ENDOTHELIAL_CELL	364	0.481448	1.56894	0	0.0152172	0.683	7512	tags=47%, list=19%, signal=57%
FAN_EMBRYONIC_CTX_BIG_GROUPS_BRAIN_ENDOTHELIAL	365	0.479861	1.5686	0	0.0150736	0.683	7512	tags=50%, list=19%, signal=61%
HE_LIM_SUN_FETAL_LUNG_C1_EARLY_AIRWAY_PROGENITOR_CELL	40	0.642309	1.56756	0.00589391	0.0151613	0.69	4250	tags=38%, list=11%, signal=42%
FAN_EMBRYONIC_CTX_BRAIN_ENDOTHELIAL_2	303	0.487667	1.56101	0	0.0160555	0.712	7497	tags=47%, list=19%, signal=57%
DESCARTES_FETAL_HEART_EPICARDIAL_FAT_CELLS	111	0.533867	1.55119	0.00198413	0.0179148	0.751	3501	tags=30%, list=9%, signal=33%
TRAVAGLINI_LUNG_CLASSICAL_MONOCYTE_CELL	270	0.48535	1.55075	0	0.0178011	0.752	7144	tags=46%, list=18%, signal=56%
FAN_OVARY_CL4_T_LYMPHOCYTE_NK_CELL_1	244	0.493866	1.54925	0	0.0178871	0.757	8101	tags=51%, list=20%, signal=64%
FAN_OVARY_CL12_T_LYMPHOCYTE_NK_CELL_2	160	0.512008	1.54707	0	0.0182108	0.767	7130	tags=47%, list=18%, signal=57%
HE_LIM_SUN_FETAL_LUNG_C1_CLUB_CELL	70	0.568356	1.54562	0.004	0.0183779	0.772	3152	tags=36%, list=8%, signal=39%
GAO_SMALL_INTESTINE_24W_C6_GOBLET_CELLS	44	0.611496	1.54451	0.00396825	0.0183709	0.777	3426	tags=41%, list=9%, signal=45%
AIZARANI_LIVER_C20_LSECS_3	292	0.480777	1.54128	0	0.0189931	0.788	7491	tags=44%, list=19%, signal=54%
HE_LIM_SUN_FETAL_LUNG_C3_ARTERIAL_ENDOTHELIAL_CELL	285	0.475875	1.52935	0	0.0213185	0.829	5100	tags=36%, list=13%, signal=42%
DURANTE_ADULT_OLFACTORY_NEUROEPITHELIUM_DENDRITIC_CELLS	114	0.521328	1.51698	0	0.0241878	0.871	7293	tags=51%, list=18%, signal=62%
DESCARTES_FETAL_CEREBRUM_MICROGLIA	514	0.452814	1.51285	0	0.0251578	0.884	7217	tags=35%, list=18%, signal=42%
RUBENSTEIN_SKELETAL_MUSCLE_FBN1_FAP_CELLS	287	0.475476	1.51054	0	0.0254513	0.885	7130	tags=46%, list=18%, signal=56%
BUSSLINGER_DUODENAL_EARLY_IMMATURE_ENTEROCYTES	112	0.524434	1.50692	0.00187617	0.0262746	0.896	9137	tags=50%, list=23%, signal=65%
TRAVAGLINI_LUNG_CAPILLARY_INTERMEDIATE_1_CELL	158	0.498734	1.50481	0.00189036	0.0267845	0.906	4527	tags=40%, list=11%, signal=45%
DESCARTES_FETAL_CEREBELLUM_VASCULAR_ENDOTHELIAL_CELLS	644	0.441827	1.50189	0	0.0274591	0.913	7113	tags=41%, list=18%, signal=49%
MENON_FETAL_KIDNEY_4_PODOCYTES	205	0.487561	1.5006	0	0.027668	0.917	7646	tags=52%, list=19%, signal=64%
HAY_BONE_MARROW_PLASMA_CELL	131	0.512989	1.49615	0	0.0286219	0.927	4885	tags=31%, list=12%, signal=36%
AIZARANI_LIVER_C23_KUPFFER_CELLS_3	220	0.481348	1.49544	0	0.0285584	0.927	7667	tags=47%, list=19%, signal=58%
HE_LIM_SUN_FETAL_LUNG_C1_AT1_CELL	41	0.604959	1.49437	0.00808081	0.0286874	0.93	2970	tags=39%, list=7%, signal=42%
HE_LIM_SUN_FETAL_LUNG_C2_ADC_2_CELL	103	0.517341	1.48737	0.00567108	0.0305204	0.939	4455	tags=43%, list=11%, signal=48%
LAKE_ADULT_KIDNEY_C10_THIN_ASCENDING_LIMB	352	0.457279	1.48653	0	0.0305722	0.94	8821	tags=46%, list=22%, signal=59%
HE_LIM_SUN_FETAL_LUNG_C2_ADC_1_CELL	172	0.485402	1.4843	0	0.0309608	0.945	4099	tags=37%, list=10%, signal=41%
DESCARTES_FETAL_LIVER_VASCULAR_ENDOTHELIAL_CELLS	144	0.498175	1.48091	0	0.031826	0.948	5462	tags=32%, list=14%, signal=37%
DESCARTES_FETAL_PANCREAS_VASCULAR_ENDOTHELIAL_CELLS	65	0.546349	1.4795	0.0135397	0.0319991	0.95	4460	tags=35%, list=11%, signal=40%
AIZARANI_LIVER_C6_KUPFFER_CELLS_2	222	0.471688	1.47928	0.0018622	0.0318082	0.95	7027	tags=43%, list=18%, signal=52%
HE_LIM_SUN_FETAL_LUNG_C3_VENOUS_ENDOTHELIAL_CELL	85	0.526097	1.47928	0.00809717	0.031569	0.95	2717	tags=28%, list=7%, signal=30%
AIZARANI_LIVER_C10_MVECS_1	266	0.467234	1.47874	0	0.0314955	0.952	3842	tags=30%, list=10%, signal=33%
TRAVAGLINI_LUNG_CAPILLARY_INTERMEDIATE_2_CELL	404	0.44891	1.47496	0	0.0324777	0.959	9201	tags=48%, list=23%, signal=62%
TRAVAGLINI_LUNG_VASCULAR_SMOOTH_MUSCLE_CELL	61	0.557245	1.47473	0.00990099	0.0323106	0.959	4405	tags=38%, list=11%, signal=42%
HE_LIM_SUN_FETAL_LUNG_C4_ILC2_CELL	150	0.494312	1.4725	0.00353982	0.0328899	0.966	4780	tags=39%, list=12%, signal=44%
HAY_BONE_MARROW_PLATELET	271	0.467261	1.46993	0	0.0335626	0.967	5068	tags=30%, list=13%, signal=34%
LAKE_ADULT_KIDNEY_C24_ENDOTHELIAL_CELLS_AEA_AND_DVR	152	0.487041	1.46739	0.00371747	0.0342831	0.969	6229	tags=41%, list=16%, signal=48%
HE_LIM_SUN_FETAL_LUNG_C2_APOE_POS_M2_MACROPHAGE_CELL	472	0.439872	1.46549	0	0.0348404	0.972	6750	tags=38%, list=17%, signal=45%
FAN_OVARY_CL18_B_LYMPHOCYTE	421	0.445368	1.46413	0	0.035085	0.974	9151	tags=51%, list=23%, signal=65%
CUI_DEVELOPING_HEART_C9_B_T_CELL	155	0.48347	1.46145	0.00376648	0.0357304	0.975	6916	tags=46%, list=17%, signal=56%
FAN_EMBRYONIC_CTX_OLIG	752	0.428093	1.45371	0	0.0384903	0.98	8416	tags=45%, list=21%, signal=56%
FAN_OVARY_CL6_PUTATIVE_EARLY_ATRETIC_FOLLICLE_THECAL_CELL_2	300	0.4523	1.45349	0	0.0383658	0.98	7576	tags=44%, list=19%, signal=54%
DURANTE_ADULT_OLFACTORY_NEUROEPITHELIUM_MAST_CELLS	73	0.534625	1.44925	0.0134875	0.0397281	0.982	6179	tags=47%, list=16%, signal=55%
TRAVAGLINI_LUNG_BRONCHIAL_VESSEL_2_CELL	272	0.450899	1.44495	0	0.0410825	0.983	7707	tags=45%, list=19%, signal=55%
DESCARTES_FETAL_KIDNEY_MYELOID_CELLS	218	0.462635	1.44394	0.00187266	0.0412069	0.983	6036	tags=29%, list=15%, signal=34%
GAUTAM_EYE_IRIS_CILIARY_BODY_MEG3_HIGH_FIBROBLASTS	113	0.497321	1.44333	0.0037594	0.0412531	0.983	8025	tags=50%, list=20%, signal=63%
HE_LIM_SUN_FETAL_LUNG_C4_ILCP_CELL	181	0.471966	1.44086	0.00364299	0.0419374	0.985	3004	tags=28%, list=8%, signal=30%
RUBENSTEIN_SKELETAL_MUSCLE_MYELOID_CELLS	345	0.443002	1.43837	0	0.0426853	0.985	8999	tags=50%, list=23%, signal=64%
RUBENSTEIN_SKELETAL_MUSCLE_PERICYTES	144	0.479218	1.43805	0	0.0425109	0.985	8826	tags=53%, list=22%, signal=68%
HE_LIM_SUN_FETAL_LUNG_C3_GRIA2_POS_ARTERIAL_ENDO_CELL	115	0.492884	1.43804	0.00591716	0.0422313	0.985	3310	tags=34%, list=8%, signal=37%
DESCARTES_MAIN_FETAL_URETERIC_BUD_CELLS	42	0.567911	1.43685	0.0287356	0.0425513	0.985	5004	tags=33%, list=13%, signal=38%
MURARO_PANCREAS_ENDOTHELIAL_CELL	360	0.441778	1.43127	0	0.0446415	0.988	6229	tags=38%, list=16%, signal=44%
DESCARTES_FETAL_HEART_MEGAKARYOCYTES	111	0.49497	1.43049	0.00582524	0.0446958	0.988	3441	tags=25%, list=9%, signal=28%
HE_LIM_SUN_FETAL_LUNG_C0_VASCULAR_SMC_1_CELL	123	0.480864	1.42707	0	0.0461261	0.989	8046	tags=43%, list=20%, signal=54%
AIZARANI_LIVER_C21_STELLATE_CELLS_1	192	0.465263	1.42317	0.00189394	0.0474989	0.992	4803	tags=34%, list=12%, signal=39%
LAKE_ADULT_KIDNEY_C23_ENDOTHELIAL_CELLS_AVR	126	0.484842	1.42258	0.00369004	0.0474484	0.992	7662	tags=40%, list=19%, signal=49%
FAN_EMBRYONIC_CTX_BRAIN_EFFECTOR_T_CELL	130	0.483087	1.42072	0.00583658	0.0481704	0.993	4657	tags=34%, list=12%, signal=38%
