## Supplementary material for "WNT7B drives a program for pancreatic cancer subtype switching and progression": Table S3

### Sheet: Sheet1
P28_WNT7B-high		P28_&_P40_WNT7B-high		P40_WNT7B-high		P28_WNT7B-low		P28_&_P40_WNT7B-low		P40_WNT7B-low
ENSG00000011426	ANLN	ENSG00000088325	TPX2	ENSG00000117632	STMN1	ENSG00000134240	HMGCS2	ENSG00000168955	TM4SF20	ENSG00000066405	CLDN18
ENSG00000104368	PLAT	ENSG00000123485	HJURP	ENSG00000120708	TGFBI	ENSG00000248144	ADH1C	ENSG00000158406	H4C8	ENSG00000101842	VSIG1
ENSG00000125730	C3	ENSG00000131747	TOP2A	ENSG00000167601	AXL	ENSG00000143416	SELENBP1	ENSG00000171431	KRT20	ENSG00000169876	MUC17
ENSG00000167755	KLK6	ENSG00000169679	BUB1	ENSG00000184254	ALDH1A3	ENSG00000131910	NR0B2	ENSG00000275395	FCGBP	ENSG00000089472	HEPH
ENSG00000165272	AQP3	ENSG00000175063	UBE2C	ENSG00000185361	TNFAIP8L1	ENSG00000240583	AQP1	ENSG00000166959	MS4A8	ENSG00000173702	MUC13
ENSG00000073737	DHRS9	ENSG00000142945	KIF2C	ENSG00000185585	OLFML2A	ENSG00000185477	GPRIN3	ENSG00000139540	SLC39A5	ENSG00000079112	CDH17
ENSG00000171848	RRM2	ENSG00000166851	PLK1	ENSG00000105974	CAV1	ENSG00000143333	RGS16	ENSG00000162981	LRATD1	ENSG00000105523	FAM83E
ENSG00000161800	RACGAP1	ENSG00000087586	AURKA	ENSG00000176244	ACBD7	ENSG00000114248	LRRC31	ENSG00000134242	PTPN22	ENSG00000196352	CD55
ENSG00000142623	PADI1	ENSG00000182481	KPNA2	ENSG00000134013	LOXL2	ENSG00000100604	CHGA	ENSG00000163586	FABP1	ENSG00000163817	SLC6A20
ENSG00000169213	RAB3B	ENSG00000137807	KIF23	ENSG00000142875	PRKACB	ENSG00000165188	RNF183	ENSG00000129048	ACKR4	ENSG00000172831	CES2
ENSG00000118849	RARRES1	ENSG00000121152	NCAPH	ENSG00000185697	MYBL1	ENSG00000095932	SMIM24	ENSG00000248771	SMIM31	ENSG00000169994	MYO7B
ENSG00000165304	MELK	ENSG00000237649	KIFC1	ENSG00000198910	L1CAM	ENSG00000278828	H3C10	ENSG00000196126	HLA-DRB1	ENSG00000118322	ATP10B
ENSG00000167653	PSCA	ENSG00000112984	KIF20A	ENSG00000107742	SPOCK2	ENSG00000198788	MUC2	ENSG00000113303	BTNL8	ENSG00000125845	BMP2
ENSG00000086548	CEACAM6	ENSG00000109805	NCAPG	ENSG00000140807	NKD1	ENSG00000134215	VAV3			ENSG00000134569	LRP4
ENSG00000105388	CEACAM5	ENSG00000134057	CCNB1	ENSG00000114854	TNNC1	ENSG00000157399	ARSL			ENSG00000187908	DMBT1
ENSG00000167553	TUBA1C	ENSG00000169607	CKAP2L	ENSG00000100027	YPEL1	ENSG00000132911	NMUR2			ENSG00000109265	CRACD
ENSG00000148773	MKI67	ENSG00000126787	DLGAP5	ENSG00000163453	IGFBP7	ENSG00000073067	CYP2W1			ENSG00000214814	FER1L6
ENSG00000164104	HMGB2	ENSG00000101447	FAM83D	ENSG00000180340	FZD2	ENSG00000100079	LGALS2			ENSG00000166866	MYO1A
ENSG00000155066	PROM2	ENSG00000076382	SPAG5	ENSG00000143845	ETNK2	ENSG00000166869	CHP2			ENSG00000162896	PIGR
ENSG00000101846	STS	ENSG00000170312	CDK1	ENSG00000163630	SYNPR	ENSG00000122711	SPINK4			ENSG00000064787	BCAS1
ENSG00000144136	SLC20A1	ENSG00000149503	INCENP	ENSG00000126778	SIX1	ENSG00000007038	PRSS21			ENSG00000125775	SDCBP2
ENSG00000123416	TUBA1B	ENSG00000156970	BUB1B	ENSG00000121068	TBX2	ENSG00000198846	TOX			ENSG00000115009	CCL20
ENSG00000140525	FANCI	ENSG00000162063	CCNF	ENSG00000196542	SPTSSB	ENSG00000196616	ADH1B			ENSG00000008517	IL32
ENSG00000244509	APOBEC3C	ENSG00000157456	CCNB2	ENSG00000077935	SMC1B	ENSG00000146285	SCML4			ENSG00000143167	GPA33
ENSG00000137812	KNL1	ENSG00000138160	KIF11	ENSG00000235489	DBF4P1	ENSG00000116990	MYCL			ENSG00000137491	SLCO2B1
ENSG00000117399	CDC20	ENSG00000013810	TACC3	ENSG00000197535	MYO5A	ENSG00000136274	NACAD			ENSG00000099834	CDHR5
ENSG00000129451	KLK10	ENSG00000178999	AURKB	ENSG00000171388	APLN	ENSG00000136514	RTP4			ENSG00000175311	ANKS4B
ENSG00000137868	STRA6	ENSG00000215784	FAM72D	ENSG00000264230	ANXA8L1	ENSG00000271824	SMIM32			ENSG00000162645	GBP2
ENSG00000137135	ARHGEF39	ENSG00000263513	FAM72C	ENSG00000251602	MTA1-DT	ENSG00000162975	KCNF1			ENSG00000198873	GRK5
ENSG00000079616	KIF22	ENSG00000196550	FAM72A	ENSG00000182175	RGMA	ENSG00000043355	ZIC2			ENSG00000155792	DEPTOR
ENSG00000198959	TGM2	ENSG00000118193	KIF14	ENSG00000136378	ADAMTS7	ENSG00000085563	ABCB1			ENSG00000116833	NR5A2
ENSG00000100234	TIMP3	ENSG00000135476	ESPL1	ENSG00000206737	RNVU1-18	ENSG00000062524	LTK			ENSG00000078804	TP53INP2
ENSG00000179750	APOBEC3B	ENSG00000188610	FAM72B	ENSG00000206652	RNU1-1	ENSG00000196747	H2AC13			ENSG00000140279	DUOX2
ENSG00000176890	TYMS	ENSG00000163808	KIF15	ENSG00000273768	RNVU1-29	ENSG00000160712	IL6R			ENSG00000180251	SLC9A4
ENSG00000101057	MYBL2	ENSG00000115163	CENPA	ENSG00000207005	RNU1-2	ENSG00000181378	CFAP65			ENSG00000184545	DUSP8
ENSG00000085662	AKR1B1	ENSG00000134690	CDCA8	ENSG00000145824	CXCL14	ENSG00000139625	MAP3K12			ENSG00000232931	LINC00342
ENSG00000134222	PSRC1	ENSG00000146670	CDCA5	ENSG00000207513	RNU1-3	ENSG00000138061	CYP1B1			ENSG00000106258	CYP3A5
ENSG00000196230	TUBB	ENSG00000075218	GTSE1	ENSG00000207389	RNU1-4	ENSG00000169248	CXCL11			ENSG00000189325	BNIP5
ENSG00000142156	COL6A1	ENSG00000117650	NEK2	ENSG00000206585	RNVU1-7	ENSG00000178882	RFLNA			ENSG00000114841	DNAH1
ENSG00000182378	PLCXD1	ENSG00000112742	TTK	ENSG00000206588	RNU1-28P	ENSG00000286760	NA			ENSG00000204876	NA
ENSG00000173207	CKS1B	ENSG00000122966	CIT	ENSG00000206596	RNU1-27P	ENSG00000100228	RAB36			ENSG00000196091	MYBPC1
ENSG00000136689	IL1RN	ENSG00000186185	KIF18B	ENSG00000275405	NA	ENSG00000287900	NA			ENSG00000137860	SLC28A2
ENSG00000183856	IQGAP3	ENSG00000117724	CENPF	ENSG00000198223	CSF2RA	ENSG00000154134	ROBO3			ENSG00000243955	GSTA1
ENSG00000147689	FAM83A	ENSG00000066279	ASPM	ENSG00000099994	SUSD2	ENSG00000138639	ARHGAP24			ENSG00000127329	PTPRB
ENSG00000186529	CYP4F3	ENSG00000080986	NDC80	ENSG00000161860	SYCE2	ENSG00000236830	CBR3-AS1			ENSG00000172367	NHERF4
ENSG00000196754	S100A2	ENSG00000111665	CDCA3	ENSG00000184260	H2AC20	ENSG00000172238	ATOH1			ENSG00000241388	HNF1A-AS1
ENSG00000112655	PTK7	ENSG00000068489	PRR11	ENSG00000138738	PRDM5	ENSG00000120341	SEC16B			ENSG00000150594	ADRA2A
ENSG00000167552	TUBA1A	ENSG00000145386	CCNA2	ENSG00000100473	COCH	ENSG00000185942	NKAIN3			ENSG00000123095	BHLHE41
ENSG00000107731	UNC5B	ENSG00000089685	BIRC5	ENSG00000245648	KLRK1-AS1	ENSG00000125144	MT1G			ENSG00000100292	HMOX1
ENSG00000162433	AK4	ENSG00000100526	CDKN3	ENSG00000163762	TM4SF18	ENSG00000011201	ANOS1			ENSG00000142611	PRDM16
ENSG00000188229	TUBB4B	ENSG00000161888	SPC24	ENSG00000163040	CCDC74A	ENSG00000237950	LINC02918			ENSG00000167117	ANKRD40CL
ENSG00000275832	ARHGAP23	ENSG00000152253	SPC25	ENSG00000189052	CGB5	ENSG00000274641	H2BC17			ENSG00000106384	MOGAT3
ENSG00000146918	NCAPG2	ENSG00000111206	FOXM1	ENSG00000131650	KREMEN2	ENSG00000121089	NACA3P			ENSG00000117983	MUC5B
ENSG00000122952	ZWINT	ENSG00000184661	CDCA2	ENSG00000188613	NANOS1	ENSG00000255585	NA			ENSG00000196557	CACNA1H
ENSG00000113368	LMNB1	ENSG00000158402	CDC25C	ENSG00000105991	HOXA1					ENSG00000154153	RETREG1
ENSG00000129810	SGO1	ENSG00000024526	DEPDC1	ENSG00000110195	FOLR1					ENSG00000280138	NA
ENSG00000144554	FANCD2	ENSG00000163283	ALPP	ENSG00000161133	USP41					ENSG00000204103	MAFB
ENSG00000148344	PTGES	ENSG00000090889	KIF4A	ENSG00000111799	COL12A1					ENSG00000142484	TM4SF5
ENSG00000121621	KIF18A	ENSG00000138778	CENPE	ENSG00000279968	CCDC28A-AS1					ENSG00000087116	ADAMTS2
ENSG00000172137	CALB2	ENSG00000198826	ARHGAP11A	ENSG00000278238	CKAP2-DT					ENSG00000124602	UNC5CL
ENSG00000101003	GINS1	ENSG00000108106	UBE2S	ENSG00000149926	TLCD3B					ENSG00000144852	NR1I2
ENSG00000140534	TICRR	ENSG00000072571	HMMR	ENSG00000130203	APOE					ENSG00000171246	NPTX1
ENSG00000123473	STIL	ENSG00000135451	TROAP	ENSG00000115363	EVA1A					ENSG00000187288	CIDEC
ENSG00000085117	CD82	ENSG00000140451	PIF1	ENSG00000123094	RASSF8					ENSG00000196228	SULT1C3
ENSG00000119403	PHF19	ENSG00000138180	CEP55	ENSG00000166450	PRTG					ENSG00000180061	TMEM150B
ENSG00000166801	FAM111A	ENSG00000188064	WNT7B	ENSG00000261620	HMGN2P41					ENSG00000186115	CYP4F2
ENSG00000147394	ZNF185	ENSG00000163535	SGO2	ENSG00000136490	LIMD2					ENSG00000245532	NEAT1
ENSG00000051341	POLQ	ENSG00000168078	PBK	ENSG00000113946	CLDN16					ENSG00000178828	RNF186
ENSG00000158825	CDA	ENSG00000163286	ALPG	ENSG00000166664	CHRFAM7A					ENSG00000238045	MVP-DT
ENSG00000105011	ASF1B	ENSG00000128944	KNSTRN	ENSG00000111879	FAM184A					ENSG00000130822	PNCK
ENSG00000268621	IGFL2-AS1	ENSG00000171241	SHCBP1	ENSG00000171243	SOSTDC1					ENSG00000260261	NA
ENSG00000125999	BPIFB1	ENSG00000139734	DIAPH3	ENSG00000163219	ARHGAP25					ENSG00000288720	NA
ENSG00000170779	CDCA4	ENSG00000163430	FSTL1	ENSG00000236609	ZNF853					ENSG00000261553	NA
ENSG00000183018	SPNS2	ENSG00000136108	CKAP2							ENSG00000119138	KLF9
ENSG00000171916	LGALS9C	ENSG00000138131	LOXL4							ENSG00000169347	GP2
ENSG00000164611	PTTG1	ENSG00000143228	NUF2							ENSG00000080573	COL5A3
ENSG00000167757	KLK11	ENSG00000146410	MTFR2							ENSG00000226179	LINC00685
ENSG00000077942	FBLN1	ENSG00000198901	PRC1							ENSG00000237070	NA
ENSG00000170540	ARL6IP1	ENSG00000123080	CDKN2C							ENSG00000253649	PRSS51
ENSG00000136720	HS6ST1	ENSG00000035499	DEPDC1B							ENSG00000278991	NA
ENSG00000127589	TUBBP1	ENSG00000154839	SKA1							ENSG00000229719	MIR194-2HG
ENSG00000142731	PLK4	ENSG00000165480	SKA3							ENSG00000186594	MIR22HG
ENSG00000102384	CENPI	ENSG00000188486	H2AX							ENSG00000180745	CLRN3
ENSG00000143369	ECM1	ENSG00000102243	VGLL1							ENSG00000267881	NA
ENSG00000138166	DUSP5	ENSG00000167244	IGF2							ENSG00000173585	CCR9
ENSG00000167900	TK1	ENSG00000141469	SLC14A1							ENSG00000125384	PTGER2
ENSG00000112562	SMOC2	ENSG00000143320	CRABP2							ENSG00000169906	S100G
ENSG00000166451	CENPN	ENSG00000112029	FBXO5							ENSG00000182472	CAPN12
ENSG00000146674	IGFBP3	ENSG00000214357	NEURL1B							ENSG00000169116	PARM1
ENSG00000078804	TP53INP2	ENSG00000136122	BORA							ENSG00000269951	NA
ENSG00000179023	KLHDC7A	ENSG00000109674	NEIL3							ENSG00000213366	GSTM2
ENSG00000169035	KLK7	ENSG00000129195	PIMREG							ENSG00000285128	NA
ENSG00000123975	CKS2	ENSG00000213347	MXD3							ENSG00000104537	ANXA13
ENSG00000221890	NPTXR	ENSG00000257167	TMPO-AS1							ENSG00000167701	GPT
ENSG00000129173	E2F8	ENSG00000243566	UPK3B							ENSG00000276603	NA
ENSG00000171401	KRT13	ENSG00000170477	KRT4							ENSG00000102837	OLFM4
ENSG00000184445	KNTC1	ENSG00000188505	NCCRP1							ENSG00000134245	WNT2B
ENSG00000163975	MELTF	ENSG00000289194	NA							ENSG00000267519	MIR23AHG
ENSG00000118257	NRP2	ENSG00000183150	GPR19							ENSG00000112902	SEMA5A
ENSG00000065618	COL17A1	ENSG00000148677	ANKRD1							ENSG00000266010	GATA6-AS1
ENSG00000168393	DTYMK	ENSG00000110375	UPK2							ENSG00000135917	SLC19A3
ENSG00000085999	RAD54L	ENSG00000162344	FGF19							ENSG00000278505	C17orf78
ENSG00000196611	MMP1	ENSG00000100373	UPK3A							ENSG00000142408	CACNG8
ENSG00000173210	ABLIM3	ENSG00000156509	FBXO43							ENSG00000111701	APOBEC1
ENSG00000189377	CXCL17	ENSG00000259358	DEPDC1P1							ENSG00000113494	PRLR
ENSG00000171320	ESCO2	ENSG00000128383	APOBEC3A							ENSG00000177483	RBM44
ENSG00000163507	CIP2A	ENSG00000168077	SCARA3							ENSG00000198976	MIR429
ENSG00000075702	WDR62	ENSG00000114115	RBP1							ENSG00000275894	NA
ENSG00000170298	LGALS9B	ENSG00000102781	KATNAL1							ENSG00000178597	PSAPL1
ENSG00000110080	ST3GAL4	ENSG00000167754	KLK5							ENSG00000279765	NA
ENSG00000214391	TUBAP2	ENSG00000231007	CDC20P1							ENSG00000228526	MIR34AHG
ENSG00000198074	AKR1B10	ENSG00000232486	DEPDC1P2							ENSG00000166825	ANPEP
ENSG00000176945	MUC20	ENSG00000289357	NA							ENSG00000140274	DUOXA2
ENSG00000071539	TRIP13	ENSG00000175315	CST6							ENSG00000084734	GCKR
ENSG00000164087	POC1A	ENSG00000175352	NRIP3							ENSG00000141497	ZMYND15
ENSG00000128274	A4GALT	ENSG00000255441	SIGLEC10-AS1							ENSG00000254154	CRYZL2P-SEC16B
ENSG00000077152	UBE2T									ENSG00000143248	RGS5
ENSG00000111247	RAD51AP1									ENSG00000225969	BICDL3P
ENSG00000128394	APOBEC3F									ENSG00000287012	NA
ENSG00000239713	APOBEC3G									ENSG00000165449	SLC16A9
ENSG00000137310	TCF19									ENSG00000176928	GCNT4
ENSG00000102359	SRPX2									ENSG00000261488	TBILA
ENSG00000160957	RECQL4									ENSG00000279759	NA
ENSG00000197299	BLM									ENSG00000188993	LRRC66
ENSG00000188707	ZBED10P									ENSG00000166763	STRCP1
ENSG00000233966	UBE2SP1									ENSG00000274322	NA
ENSG00000184564	SLITRK6									ENSG00000134757	DSG3
ENSG00000183196	CHST6									ENSG00000166143	PPP1R14D
ENSG00000127564	PKMYT1									ENSG00000225193	RPS12P26
ENSG00000197353	LYPD2									ENSG00000228037	NA
ENSG00000092758	COL9A3									ENSG00000279283	NA
ENSG00000186871	ERCC6L									ENSG00000258818	RNASE4
ENSG00000124466	LYPD3									ENSG00000269069	NA
ENSG00000139626	ITGB7									ENSG00000286403	NA
ENSG00000138182	KIF20B									ENSG00000222009	BTBD19
ENSG00000168056	LTBP3									ENSG00000178462	TUBAL3
ENSG00000165891	E2F7									ENSG00000237080	EHMT2-AS1
ENSG00000143839	REN									ENSG00000146592	CREB5
ENSG00000138835	RGS3									ENSG00000287906	NA
ENSG00000196549	MME									ENSG00000229642	NA
ENSG00000139618	BRCA2									ENSG00000160593	JAML
ENSG00000122254	HS3ST2									ENSG00000203876	ADD3-AS1
ENSG00000164109	MAD2L1									ENSG00000273213	H3-7
ENSG00000093009	CDC45									ENSG00000224945	NA
ENSG00000149043	SYT8									ENSG00000166589	CDH16
ENSG00000172478	MAB21L4									ENSG00000074276	CDHR2
ENSG00000188042	ARL4C									ENSG00000270060	NA
ENSG00000186638	KIF24									ENSG00000131969	ABHD12B
ENSG00000129455	KLK8									ENSG00000250608	NUDT16-DT
ENSG00000268942	CKS1BP3									ENSG00000277159	NA
ENSG00000160326	SLC2A6									ENSG00000232400	RAD17P1
ENSG00000088305	DNMT3B									ENSG00000230454	NA
ENSG00000224126	UBE2SP2									ENSG00000139364	TMEM132B
ENSG00000177602	HASPIN									ENSG00000135324	MRAP2
ENSG00000114948	ADAM23									ENSG00000087085	ACHE
ENSG00000002726	AOC1									ENSG00000235663	SAPCD1-AS1
ENSG00000138346	DNA2									ENSG00000118194	TNNT2
ENSG00000004777	ARHGAP33									ENSG00000127364	TAS2R4
ENSG00000127084	FGD3									ENSG00000186472	PCLO
ENSG00000175906	ARL4D									ENSG00000171044	XKR6
ENSG00000122483	CCDC18									ENSG00000234139	NA
ENSG00000108244	KRT23									ENSG00000102796	DHRS12
ENSG00000225976	CKS1BP2									ENSG00000172575	RASGRP1
ENSG00000057657	PRDM1									ENSG00000064655	EYA2
ENSG00000107738	VSIR									ENSG00000289440	NA
ENSG00000171346	KRT15									ENSG00000099338	CATSPERG
ENSG00000117115	PADI2									ENSG00000271533	NA
ENSG00000120334	CENPL									ENSG00000231064	THBS3-AS1
ENSG00000263535	AK4P1									ENSG00000248725	NA
ENSG00000075213	SEMA3A									ENSG00000273759	NA
ENSG00000007306	CEACAM7									ENSG00000284797	NA
ENSG00000130635	COL5A1									ENSG00000223725	NA
ENSG00000122035	RASL11A									ENSG00000111181	SLC6A12
ENSG00000160255	ITGB2									ENSG00000280402	NA
ENSG00000177076	ACER2									ENSG00000274561	NA
ENSG00000101945	SUV39H1									ENSG00000270574	NA
ENSG00000106123	EPHB6									ENSG00000281195	NA
ENSG00000129654	FOXJ1									ENSG00000253549	CA3-AS1
ENSG00000183763	TRAIP									ENSG00000165023	DIRAS2
ENSG00000165490	DDIAS									ENSG00000215595	C20orf202
ENSG00000163083	INHBB									ENSG00000225931	NA
ENSG00000233381	AK4P3									ENSG00000185345	PRKN
ENSG00000260912	NA									ENSG00000260774	NA
ENSG00000136492	BRIP1									ENSG00000168675	LDLRAD4
ENSG00000284946	NA									ENSG00000269918	NA
ENSG00000173546	CSPG4									ENSG00000279057	NA
ENSG00000125089	SH3TC1									ENSG00000207554	MIR647
ENSG00000101188	NTSR1									ENSG00000240032	LNCSRLR
ENSG00000204618	RNF39
ENSG00000111199	TRPV4
ENSG00000140481	CCDC33
ENSG00000154920	EME1
ENSG00000224769	MUC20P1
ENSG00000138316	ADAMTS14
ENSG00000005189	REXO5
ENSG00000135074	ADAM19
ENSG00000116254	CHD5
ENSG00000180176	TH
ENSG00000187952	HS6ST1P1
ENSG00000155755	TMEM237
ENSG00000144908	ALDH1L1
ENSG00000197587	DMBX1
ENSG00000094755	GABRP
ENSG00000104147	OIP5
ENSG00000160298	C21orf58
ENSG00000096088	PGC
ENSG00000118515	SGK1
ENSG00000185347	TEDC1
ENSG00000169247	SH3TC2
ENSG00000061918	GUCY1B1
ENSG00000186832	KRT16
ENSG00000115594	IL1R1
ENSG00000235269	LINC02331
ENSG00000182871	COL18A1
ENSG00000170873	MTSS1
ENSG00000185269	NOTUM
ENSG00000100311	PDGFB
ENSG00000266094	RASSF5
ENSG00000224259	LINC01133
ENSG00000230882	NA
ENSG00000175471	MCTP1
ENSG00000274286	ADRA2B
ENSG00000125319	HROB
ENSG00000136155	SCEL
ENSG00000138829	FBN2
ENSG00000260628	NA
ENSG00000267374	MIR924HG
ENSG00000167895	TMC8
ENSG00000066629	EML1
ENSG00000227038	GTF2IP7
ENSG00000196420	S100A5
ENSG00000214222	TUBBP2
ENSG00000122367	LDB3
ENSG00000254331	CKS1BP7
ENSG00000078018	MAP2
ENSG00000277304	NA
ENSG00000186115	CYP4F2
ENSG00000144395	CCDC150
ENSG00000092929	UNC13D
ENSG00000121207	LRAT
ENSG00000173227	SYT12
ENSG00000278023	RDM1
ENSG00000181143	MUC16
ENSG00000227051	C14orf132
ENSG00000260781	ARHGAP23P1
ENSG00000260710	NA
ENSG00000115414	FN1
ENSG00000180155	LYNX1
ENSG00000087495	PHACTR3
ENSG00000146555	SDK1
ENSG00000019186	CYP24A1
ENSG00000261553	NA
ENSG00000147027	TMEM47
ENSG00000100206	DMC1
ENSG00000145113	MUC4
ENSG00000237187	NR2F1-AS1
ENSG00000260284	TPSP2
ENSG00000170961	HAS2
ENSG00000111432	FZD10
ENSG00000170271	FAXDC2
ENSG00000173267	SNCG
ENSG00000144852	NR1I2
ENSG00000197191	CYSRT1
ENSG00000143816	WNT9A
ENSG00000113657	DPYSL3
ENSG00000227288	ARID3BP1
ENSG00000248323	LUCAT1
ENSG00000142173	COL6A2
ENSG00000257639	NA
ENSG00000168675	LDLRAD4
ENSG00000109099	PMP22
ENSG00000165023	DIRAS2
ENSG00000285077	ARHGAP11B
ENSG00000147697	GSDMC
ENSG00000222009	BTBD19
ENSG00000276170	NA
ENSG00000170956	CEACAM3
ENSG00000005249	PRKAR2B
ENSG00000124215	CDH26
ENSG00000166289	PLEKHF1
ENSG00000091986	CCDC80
ENSG00000132016	BRME1
ENSG00000255026	NA
ENSG00000231412	LINC03078
ENSG00000135925	WNT10A
ENSG00000169252	ADRB2
ENSG00000100321	SYNGR1
ENSG00000211772	TRBC2
ENSG00000203635	NA
ENSG00000124191	TOX2
ENSG00000181652	ATG9B
ENSG00000172794	RAB37
ENSG00000102802	MEDAG
ENSG00000111181	SLC6A12
ENSG00000168243	GNG4
ENSG00000189433	GJB4
ENSG00000237512	UNC5B-AS1
ENSG00000086289	EPDR1
ENSG00000204121	ECEL1P1
ENSG00000110324	IL10RA
ENSG00000142515	KLK3
ENSG00000112769	LAMA4
ENSG00000267881	NA
ENSG00000112796	ENPP5
ENSG00000128849	CGNL1
ENSG00000145087	STXBP5L
ENSG00000148053	NTRK2
ENSG00000124469	CEACAM8
ENSG00000185479	KRT6B
ENSG00000178726	THBD
ENSG00000139174	PRICKLE1
ENSG00000166813	KIF7
ENSG00000115468	EFHD1
ENSG00000130558	OLFM1
ENSG00000070731	ST6GALNAC2
ENSG00000112164	GLP1R
ENSG00000258017	TUBA1B-AS1
ENSG00000137804	NUSAP1
ENSG00000136250	AOAH
ENSG00000214313	AZGP1P1
ENSG00000111700	SLCO1B3
ENSG00000136002	ARHGEF4
ENSG00000278948	NA
ENSG00000167207	NOD2
ENSG00000138152	BTBD16
ENSG00000170745	KCNS3
ENSG00000164188	RANBP3L
ENSG00000091513	TF
ENSG00000115602	IL1RL1
ENSG00000228065	LINC01515
ENSG00000171811	CFAP46
ENSG00000228613	NA
ENSG00000204866	IGFL2
ENSG00000134532	SOX5
ENSG00000276850	NA
ENSG00000187094	CCK
ENSG00000251396	LINC01301
ENSG00000280120	NA
ENSG00000173237	C11orf86
ENSG00000042980	ADAM28
ENSG00000227471	AKR1B15
ENSG00000280693	SH3PXD2A-AS1
ENSG00000006016	CRLF1
ENSG00000188277	C15orf62
ENSG00000182870	GALNT9
ENSG00000196196	HRCT1
ENSG00000235899	LINC01564
ENSG00000166473	PKD1L2
ENSG00000044459	CNTLN
ENSG00000170006	TMEM154
ENSG00000258445	MAD2L1P1
ENSG00000176697	BDNF
ENSG00000289039	NA
ENSG00000188460	ACTBP11
ENSG00000003137	CYP26B1
ENSG00000204983	PRSS1
ENSG00000058335	RASGRF1
ENSG00000258245	RPL10P13
ENSG00000214018	RRM2P3
ENSG00000281344	HELLPAR
ENSG00000073734	ABCB11
ENSG00000124143	ARHGAP40
ENSG00000258175	LINC02300
ENSG00000204323	SMIM5
ENSG00000108370	RGS9
ENSG00000154783	FGD5
ENSG00000259459	LINC02568
ENSG00000204540	PSORS1C1
ENSG00000007372	PAX6
ENSG00000251138	LINC02882
ENSG00000173947	PIFO
ENSG00000176912	TYMSOS
ENSG00000167759	KLK13
ENSG00000226650	KIF4B
ENSG00000167656	LY6D
ENSG00000158786	PLA2G2F
ENSG00000265190	ANXA8
ENSG00000130600	H19
ENSG00000081277	PKP1
ENSG00000273162	NA
ENSG00000183128	CALHM3
ENSG00000198832	SELENOM
ENSG00000184809	B3GALT5-AS1
ENSG00000258788	CKS1BP1
ENSG00000157303	SUSD3
ENSG00000152076	CCDC74B
ENSG00000182782	HCAR2
ENSG00000213070	HMGB3P6
ENSG00000203985	LDLRAD1
ENSG00000205181	LINC00654
ENSG00000141314	RHBDL3
ENSG00000129595	EPB41L4A
ENSG00000149289	ZC3H12C
ENSG00000102385	DRP2
ENSG00000180105	ACER2P1
ENSG00000180739	S1PR5
ENSG00000120094	HOXB1
ENSG00000107736	CDH23
ENSG00000131094	C1QL1
ENSG00000100867	DHRS2
ENSG00000141485	SLC13A5
ENSG00000248334	WHAMMP2
ENSG00000260335	NA
ENSG00000172250	SERHL
ENSG00000168032	ENTPD3
ENSG00000079308	TNS1
ENSG00000273760	NA
